# OrthoFinder: scalable phylogenetic orthology inference for comparative genomics

**DOI:** 10.1101/2025.07.15.664860

**Authors:** David M Emms, Yi Liu, Laurence Belcher, Jonathan Holmes, Steven Kelly

**Author notes:** Corresponding Author Name: Steven Kelly, Address: Department of Biology, University of Oxford, South Parks Road, Oxford, OX1 3RB, UK.

## Abstract

Here, we present a major advance of the OrthoFinder method. This extends OrthoFinder’s high accuracy comparative genomic framework to provide substantially enhanced scalability and accuracy. Specifically, we show that enhanced phylogenetic delineation of orthogroups provides a 7% relative increase in orthogroup inference accuracy. We further demonstrate that a new gene assignment method substantially reduces overall runtime RAM usage without compromising accuracy. The latest version of OrthoFinder is available at https://github.com/OrthoFinder/OrthoFinder.
