## Supplemental File 3 for "OrthoFinder: scalable phylogenetic orthology inference for comparative genomics"

### Sheet: Run time benchmark
Run Time (Hours)	Number of Proteomes tested
Tool	2	4	8	16	32	64	128	256	512	1024
FASTOMA		0.581667	0.605	1.06083	1.60833	3.56083	7.53861	13.2314	40.9753
ProteinOrtho	0.0025	0.0130556	0.0361111	0.1125	0.290556	1.25556	5.30889	23.8361
SonicParanoid2	0.0183333	0.0836111	0.213889	0.506667	1.15389	3.24389	13.0172	50.0981
SonicParanoid2_fast	0.015	0.0619444	0.130556	0.315	0.708889	2.1675	10.0167	27.0822	108.732
Broccoli	0.0494444	0.143889	0.246944	0.677778	1.37333	6.40528
OF2_DB	0.0359978	0.0993463	0.170711	0.361333	0.916728	3.72573	21.47	96.297
OF2_Align	0.284658	0.785371	1.34927	9.17795	16.4129	54.2967	119.328
OF3_Linear	0.0448066	0.196417	0.276559	0.663908	1.43628	4.79451	9.05431	13.409	43.1225	133.038
OF3_Align	0.0475	0.1775	0.237222	0.663056	1.47778	4.26861	14.17	53.8025
OrthoHMM	1.04583	1.91722	3.6975	16.9372	37.2625
SonicParanoid2_sensitive	0.0358333	0.241389	0.635556	1.75944	5.63472	22.9594	127.946
Hieranoid		0.281902	0.867003
OrthoMCL	0.00915306	0.0343461	0.0961

### Sheet: Ram benchmark
RAM usage (MB)	Number of Proteomes tested
Tool	2	4	8	16	32	64	128	256	512	1024
FASTOMA		61824.2	69352.9	74870	81428.5	85922.8	97562.5	104200	103246
ProteinOrtho	2454.48	2460.54	2501.85	2752.07	2757.49	3621.08	4893	6261.78
SonicParanoid2	17625.6	17625.6	17625.7	17625.6	17721.3	18538.8	21113.8	50444.3
SonicParanoid2_fast	17626	17626	17626.2	17626	17739.9	18298.7	21193.3	49591.5	140663
Broccoli	18762.4	20067.4	20067.5	20332.2	23455.8	50312.6
OF2_DB	2419.51	2498.49	6465.58	7786.26	6849.24	8969.3	25285.7	81549.1
OF2_Align	2355.51	2434.49	5685.32	6200.17	17798	15046	25213.4
OF3_Linear	10513.9	10525.9	10625.9	16489.9	14637.9	13382	19129.9	23673.9	40444.7	190233
OF3_Align	10513.9	10525.9	10625.9	16489.9	15729.9	18193.9	27248.2	75827.3
OrthoHMM	3156.87	8034.68	7993.8	20897.9	21046.9
SonicParanoid2_sensitive	17625.6	17625.6	17625.7	18759.3	19207.2	22148.4	26001
Hieranoid		224.35	315.29
OrthoMCL	5506.67	5790.98	5806.61
